# Revisiting the evolutionary history of pigs via de novo mutation rate estimation by deep genome sequencing on a three-generation pedigree

**DOI:** 10.1101/2021.03.29.437103

**Authors:** Mingpeng Zhang, Qiang Yang, Huashui Ai, Lusheng Huang

**Author notes:** The corresponsding authors. State Key Laboratory for Swine Genetic Improvement and Production Technology, Jiangxi Agricultural University, Nanchang, China, 330045.

## Abstract

The mutation rate used in the previous analyses of pig evolution and demographics was cursory and brought potential bias in inferring its history. Herein, we estimated de novo mutation rate of pigs using high-quality whole-genome sequencing data from nine individuals in a three-generation pedigree through stringent filtering and validation. The estimated mutation rate was 3.6 × 10^−9^ per generation, corresponding to 1.2 × 10^−9^ per site per year. Using this mutation rate, we re-investigated the evolutionary history of pigs. Our estimates agreed to the divergence time of ~10 kiloyears ago (Kya) between European wild and domesticated pigs, consistent with the domestication time of European pigs based on archaeological evidence. However, other divergence events inferred here were not as ancient as previously described. Our estimates suggested that: Sus speciation occurred ~1.36 Million years ago (Mya); European pigs split up with Asian ones only ~219 Kya; South and North Chinese wild pig split ~25 Kya. Meanwhile, our results showed that the most recent divergence event between Chinese wild and domesticated pigs occurred in the Hetao plain, North China, approximately 20 Kya, supporting the possibly independent domestication in North China along the middle Yellow River. We also found the maximum effective population size of pigs was ~6 times larger than the previous estimate. Notably by simulation, we confirmed an archaic migration from other Sus species originating ~ 2 Mya to European pigs during pigs’ western colonization, which possibly interfered with the previous demographic inference. Our findings advance the understanding of pig evolutionary history.
