## Supplemental table 1 for "Revisiting the evolutionary history of pigs via de novo mutation rate estimation by deep genome sequencing on a three-generation pedigree"

### Sheet: Sheet1
Supplementary information, Table S1. Details about the identified mutation events
Indvidual	Chromosome	Position	Annotation	Parental origin	Reference allele	Mutant allele		Offspring with transmitted mutation
F1-180	6	1572722	UTR3	paternal	G	A		F2-1135; F2-1139; F2-1143
F1-180	8	45299807	ncRNA_exonic	maternal	G	A		F2-1139; F2-1143
F1-180	8	71658054	intergenic	-	T	C		F2-1139; F2-1143
F1-180	8	118606133	exonic (synonymous; SLC39A8)	paternal	C	T		F2-1143
F1-180	9	117428201	intronic	maternal	G	C		F2-1135; F2-1139; F2-1143
F1-180	15	14504402	intronic	-	C	T		F2-1135; F2-1143
F1-180	18	13765362	intronic	paternal	C	T		F2-1135; F2-1139; F2-1143
F1-35	1	73809898	ncRNA_intronic	-	G	A		F2-1135; F2-1143
F1-35	4	110766110	intronic	paternal	G	C		-
F1-35	4	115805604	intronic	-	A	G		F2-1135; F2-1139; F2-1143
F1-35	7	24736204	intronic	paternal	T	C		F2-1139; F2-1143
F1-35	7	46553490	intronic	paternal	T	C		F2-1139; F2-1143
F1-35	7	74771683	intronic	paternal	G	A		F2-1139; F2-1143
F1-35	7	78780961	intergenic	paternal	T	C		F2-1139; F2-1143
F1-35	13	185061184	intergenic	paternal	A	G		F2-1135; F2-1143
F1-35	15	34229768	ncRNA_intronic	maternal	G	T		F2-1139; F2-1143
F2-1135	2	67408417	intergenic	-	C	T		NA
F2-1135	2	1101857	intronic	-	C	T		NA
F2-1135	3	45279335	intronic	maternal	G	A		NA
F2-1135	3	51879993	intronic	maternal	A	G		NA
F2-1135	6	225231	intronic	maternal	C	T		NA
F2-1135	9	80192149	intergenic	-	G	A		NA
F2-1135	11	57928102	ncRNA_intronic	paternal	A	G		NA
F2-1135	12	2018767	intergenic	-	G	A		NA
F2-1135	14	35209774	intronic	-	C	T		NA
F2-1135	17	23543178	intronic	-	A	G		NA
F2-1135	18	33194390	intronic	-	C	T		NA
F2-1139	1	76385318	intergenic	maternal	G	A		NA
F2-1139	3	7075440	splicing	paternal	G	A		NA
F2-1139	3	9293354	ncRNA_intronic	-	G	A		NA
F2-1139	6	66699093	intergenic	-	T	A		NA
F2-1139	8	34449534	intergenic	-	G	A		NA
F2-1139	9	28285405	intronic	-	G	T		NA
F2-1139	9	28714386	intergenic	paternal	A	G		NA
F2-1139	15	107528000	intergenic	-	G	A		NA
F2-1143	1	236568532	intronic	-	G	A		NA
F2-1143	3	66827117	intronic	-	A	G		NA
F2-1143	3	115873122	intergenic	-	C	T		NA
F2-1143	4	23618814	intergenic	-	G	T		NA
F2-1143	9	65013043	intronic	-	G	A		NA
F2-1143	9	97352903	exonic (nonsynonymous; PCLO)	-	G	A		NA
F2-1143	12	1661706	intronic	-	G	A		NA
F2-1143	15	66358047	intronic	-	T	C		NA
F2-1143	16	11190176	intergenic	-	T	C		NA
