## Supplemental table 2 for "Revisiting the evolutionary history of pigs via de novo mutation rate estimation by deep genome sequencing on a three-generation pedigree"

### Sheet: Sheet1
Table S2: Genotyping of the de novo mutations identified in 9 individuals by Sanger sequecing and next generation sequencing.
ID	Position	Source	F0-58a (ref/alt)b	F0-68 (ref/alt)	F0-73 (ref/alt)	F0-75 (ref/alt)	F1-180 (ref/alt)	F1-35 (ref/alt)	F2-1135 (ref/alt)	F2-1139 (ref/alt)	F2-1143 (ref/alt)
1	6_1572722	F1-180	G/G (23/0)	G/G (19/0)	G/G (33/0)	G/G (35/0)	G/A (7/4)	G/G (17/0)	G/A (18/9)	G/A (9/4)	G/A (4/15)
2	8_118606133	F1-180	C/C (24/0)	C/C (23/0)	C/C (17/0)	C/C (12/0)	C/T (9/6)	C/C (12/0)	C/C (12/0)	C/C (11/0)	C/T (15/8)
3	8_45299807	F1-180	G/G (28/0)	G/G (24/0)	G/G (35/0)	G/G (32/0)	G/A (12/5)	G/G (21/0)	G/G (16/0)	G/A (14/6)	G/A (20/23)
4	8_71658054	F1-180	T/T (27/0)	T/T (27/0)	T/T (33/0)	T/T (38/0)	T/C (18/15)	T/T (16/0)	T/T (18/0)	T/C (15/11)	T/C (22/27)
5	9_117428201	F1-180	G/G (28/0)	G/G (22/0)	G/G (42/0)	G/G (39/0)	G/C (13/7)	G/G (21/0)	G/C (8/11)	G/C (8/9)	G/C (18/22)
6	15_14504402	F1-180	C/C (30/0)	C/C (20/0)	C/C (19/0)	C/C (30/0)	C/T (14/10)	C/C (19/0)	C/T (7/12)	C/C (25/0)	C/T (29/24)
7	18_13765362	F1-180	C/C (26/0)	C/C (31/0)	C/C (35/0)	C/C (56/0)	C/T (17/10)	C/C (29/0)	C/T (11/8)	C/T (5/11)	C/T (13/14)
8	1_73809898	F1-35	G/G (35/0)	G/G (25/0)	G/G (34/0)	G/G (29/0)	G/G (32/0)	G/A (5/7)	G/A (2/13)	G/G (11/0)	G/A (12/22)
9	4_110766110	F1-35	G/G (18/0)	G/G (26/0)	G/G (51/0)	G/G (48/0)	G/G (23/0)	G/C (16/11)	G/G (19/0)	G/G (20/0)	G/G (34/0)
10	4_115805604	F1-35	A/A (14/0)	A/A (19/0)	A/A (31/0)	A/A (26/0)	A/A (24/0)	A/G (7/8)	A/G (12/11)	A/G (11/9)	A/G (11/21)
11	7_24736204	F1-35	T/T (29/0)	T/T (21/0)	T/T (34/0)	T/T (35/0)	T/T (16/0)	T/C (22/15)	T/T (23/0)	T/C (22/11)	T/C (30/20)
12	7_74771683	F1-35	G/G (22/0)	G/G (15/0)	G/G (44/0)	G/G (43/0)	G/G (29/0)	G/A (24/12)	G/G (36/0)	G/A (25/2)	G/A (50/15)
13	7_78780961	F1-35	T/T (12/0)	T/T (11/0)	T/T (28/0)	T/T (16/0)	T/T (30/0)	T/C (14/8)	T/T (29/0)	T/C (14/2)	T/C (29/18)
14	13_185061184	F1-35	A/A (30/0)	A/A (31/0)	A/A (42/0)	A/A (35/0)	A/A (16/0)	A/G (9/14)	A/G (12/13)	A/A (18/0)	A/G (14/26)
15	15_34229768	F1-35	G/G (11/0)	G/G (18/0)	G/G (27/0)	G/G (30/0)	G/G (16/0)	G/T (8/12)	G/G (13/0)	G/T (22/11)	G/T (21/28)
16	7_46553490	F1-35 (sp)	T/T (22/0)	T/T (19/0)	T/T (17/0)	T/T (19/0)	T/T (11/0)	T/T (11/6)	T/T (12/0)	T/T (15/5)	T/T (22/11)
17	2_67408417	F2-1135	C/C (28/0)	C/C (19/0)	C/C (34/0)	C/C (25/0)	C/C (24/0)	C/C (17/0)	C/T (16/8)	C/C (21/0)	C/C (41/0)
18	3_45279335	F2-1135	G/G (25/0)	G/G (40/0)	G/G (39/0)	G/G (41/0)	G/G (29/0)	G/G (14/0)	G/A (16/7)	G/G (18/0)	G/G (46/0)
19	3_51879993	F2-1135	A/A (21/0)	A/A (19/0)	A/A (27/0)	A/A (38/0)	A/A (19/0)	A/A (16/0)	A/G (8/9)	A/A (14/0)	A/A (42/0)
20	6_225231	F2-1135	C/C (16/0)	C/C (18/0)	C/C (31/0)	C/C (27/0)	C/C (14/0)	C/C (19/0)	C/T (4/7)	C/C (11/0)	C/C (21/0)
21	9_80192149	F2-1135	G/G (19/0)	G/G (13/0)	G/G (40/0)	G/G (38/0)	G/G (15/0)	G/G (24/0)	G/A (5/12)	G/G (17/0)	G/G (36/0)
22	11_57928102	F2-1135	A/A (26/0)	A/A (22/0)	A/A (29/0)	A/A (36/0)	A/A (22/0)	A/A (14/0)	A/G (10/12)	A/A (26/0)	A/A (57/1)
23	12_2018767	F2-1135	G/G (23/0)	G/G (14/0)	G/G (20/0)	G/G (15/0)	G/G (18/0)	G/G (13/0)	G/A (12/13)	G/G (11/0)	G/G (26/0)
24	14_35209774	F2-1135	C/C (31/0)	C/C (16/0)	C/C (54/0)	C/C (34/0)	C/C (19/0)	C/C (24/0)	C/T (12/13)	C/C (21/0)	C/C (33/0)
25	17_23543178	F2-1135	A/A (22/0)	A/A (28/0)	A/A (40/0)	A/A (31/0)	A/A (25/0)	A/A (22/0)	A/G (11/12)	A/A (17/0)	A/A (34/0)
26	18_33194390	F2-1135	C/C (30/0)	C/C (29/0)	C/C (34/0)	C/C (62/0)	C/C (18/0)	C/C (15/0)	C/T (6/10)	C/C (19/0)	C/C (37/0)
27	2_1101857	F2-1135 (sp)	C/C (21/0)	C/C (15/0)	C/C (22/0)	C/C (20/0)	C/C (17/0)	C/C (21/0)	C/C (20/10)	C/C (11/0)	C/C (29/0)
28	1_76385318	F2-1139	G/G (22/0)	G/G (16/0)	G/G (24/0)	G/G (32/0)	G/G (23/0)	G/G (22/0)	G/G (21/0)	G/A (7/10)	G/G (37/0)
29	3_7075440	F2-1139	G/G (17/0)	G/G (17/0)	G/G (38/0)	G/G (36/0)	G/G (19/0)	G/G (20/0)	G/G (22/0)	G/A (7/8)	G/G (29/0)
30	3_9293354	F2-1139	G/G (24/0)	G/G (20/0)	G/G (26/0)	G/G (39/0)	G/G (20/0)	G/G (16/0)	G/G (28/0)	G/A (8/3)	G/G (29/0)
31	6_66699093	F2-1139	T/T (25/0)	T/T (30/0)	T/T (41/0)	T/T (55/0)	T/T (27/0)	T/T (15/0)	T/T (29/0)	T/A (4/20)	T/T (41/0)
32	8_34449534	F2-1139	G/G (22/0)	G/G (26/0)	G/G (33/0)	G/G (40/0)	G/G (23/0)	G/G (14/0)	G/G (24/0)	G/A (14/13)	G/G (52/0)
33	9_28714386	F2-1139	A/A (25/0)	A/A (18/0)	A/A (37/0)	A/A (12/0)	A/A (11/0)	A/A (28/0)	A/A (38/1)	A/G (15/11)	A/A (53/0)
34	9_28285405	F2-1139 (sp)	G/G (30/0)	G/G (37/0)	G/G (45/0)	G/G (42/0)	G/G (18/0)	G/G (32/0)	G/G (37/0)	G/G (10/4)	G/G (34/0)
35	15_107528000	F2-1139 (sp)	G/G (23/0)	G/G (31/0)	G/G (35/0)	G/G (42/0)	G/G (14/0)	G/G (17/0)	G/G (16/0)	G/G (8/3)	G/G (27/0)
36	1_236568532	F2-1143	G/G (27/0)	G/G (19/0)	G/G (46/0)	G/G (33/0)	G/G (20/0)	G/G (23/0)	G/G (26/0)	G/G (23/0)	G/A (32/17)
37	3_115873122	F2-1143	C/C (33/0)	C/C (30/0)	C/C (54/0)	C/C (45/0)	C/C (12/0)	C/C (20/0)	C/C (24/0)	C/C (18/0)	C/T (24/27)
38	3_66827117	F2-1143	A/A (24/0)	A/A (23/0)	A/A (37/0)	A/A (26/0)	A/A (23/0)	A/A (18/0)	A/A (33/0)	A/A (29/0)	A/G (28/25)
39	4_23618814	F2-1143	G/G (33/0)	G/G (28/0)	G/G (18/0)	G/G (33/0)	G/G (21/0)	G/G (26/0)	G/G (28/0)	G/G (20/0)	G/T (17/30)
40	9_65013043	F2-1143	G/G (33/0)	G/G (24/0)	G/G (32/0)	G/G (26/0)	G/G (20/0)	G/G (18/0)	G/G (22/0)	G/G (21/0)	G/A (23/14)
41	9_97352903	F2-1143	G/G (23/0)	G/G (27/0)	G/G (54/0)	G/G (49/0)	G/G (21/0)	G/G (24/0)	G/G (27/0)	G/G (15/0)	G/A (23/23)
42	12_1661706	F2-1143	G/G (13/0)	G/G (16/0)	G/G (21/0)	G/G (22/0)	G/G (17/0)	G/G (27/0)	G/G (15/0)	G/G (11/0)	G/A (14/12)
43	15_66358047	F2-1143	T/T (25/0)	T/T (16/0)	T/T (32/0)	T/T (31/0)	T/T (13/0)	T/T (25/0)	T/T (29/0)	T/T (23/0)	T/C (18/11)
44	16_11190176	F2-1143	T/T (19/0)	T/T (24/0)	T/T (25/0)	T/T (25/0)	T/T (16/0)	T/T (18/0)	T/T (26/0)	T/T (23/0)	T/C (26/18)
a genotype by Sanger sequnecing
b the ratio of reads supporting refence allele and alternative allele
sp: suspected positive, which passed the criteria in the pipeline of next generation sequencing, but failed Sanger sequencing.
