## Supplemental table 3 for "Revisiting the evolutionary history of pigs via de novo mutation rate estimation by deep genome sequencing on a three-generation pedigree"

### Sheet: Sheet1
Supplementary information, Table S3. The details of iIndividuals and the amount of sequence available for screening after filtering for each individuals.
Individuals	Coverage	Depth	Breeds	CallableLoci (bp)		CallabelLoci & Repeat_homopolymers>10_mask (bp)		depth>10		After all filters ahead (bp)
F0-58	0.98339	36.1391	White Duroc	2180062194	0.962171	1276091570	0.563203	2116721561	0.934215	1215894092	0.536635
F0-68	0.982897	37.4794	White Duroc	2178815676	0.961621	1275965105	0.563147	2104146333	0.928665	1210882014	0.534423
F0-73	0.977075	26.3337	Erhualian	2197862994	0.970027	1282281161	0.565935	2208313917	0.97464	1261663049	0.556835
F0-75	0.977271	25.8547	Erhualian	2197020934	0.969656	1281076301	0.565403	2207058007	0.974085	1260017939	0.556109
F1-180	0.979484	24.6719	-	2206435031	0.97381	1286531216	0.567811	2150023022	0.948913	1228296868	0.542109
F1-35	0.982085	22.3306	-	2206775195	0.973961	1287260023	0.568132	2112062102	0.932159	1214585531	0.536058
F1-41	0.981942	40.545	-	2208124406	0.974556	1286250830	0.567687	2243005420	0.989951	1281390075	0.565542
F2-1135	0.981976	25.1979	-	2207774508	0.974402	1286835637	0.567945	2172822949	0.958976	1246458725	0.550125
F2-1139	0.981749	21.4789	-	2203393542	0.972468	1284724777	0.567013	2051680031	0.905509	1174708417	0.518458
F2-1143	0.981998	45.4623	-	2208126149	0.974557	1287963846	0.568443	2245849968	0.991206	1285453585	0.567335
Mean	0.980987	30.5493	-	2.19944e+09	0.970723	1.2835e+09	0.566472	2161168331	0.953832	1.23794e+09	0.546363
