## Supplemental table 4 for "Revisiting the evolutionary history of pigs via de novo mutation rate estimation by deep genome sequencing on a three-generation pedigree"

### Sheet: Sheet1
Supplementary information, Table S4. Mutation rate along the pig lineage.
Sister species	Estimated branch length	Divergence time	Mutation rate (per year)
Sheep	0.1035	62 MYA	1.67 × 10-9
Dog	0.1127	78 MYA	1.45 × 10-9
Cow	0.092	62 MYA	1.48 × 10-9
Mean	-	-	1.53 × 10-9
