## Supplemental table 5 for "Revisiting the evolutionary history of pigs via de novo mutation rate estimation by deep genome sequencing on a three-generation pedigree"

### Sheet: Sheet1
Supplementary information, Table S5. Sequencing Statistics of samples used for PSMC and MSMC.
No	Breed	Sample ID	Population code	Mapping Rate	Depth (×)	Longitude	Latitude	References
Outgroup
1	Sus cebifrons	ERS717446	S.cebifrons	0.979446	39.5918	-	-	Nuijten, et al., 2016, International Journal of Genomics
2	Sus cebifrons	ERS717450	S.cebifrons	0.975136	15.0018	-	-	Nuijten, et al., 2016, International Journal of Genomics
Wild pigs
3	South Chinese Wild Boar	CB11-2	SCW	0.98074	28.2315	115.89	28.85	Ai, et al., 2015, Nature genetics
4	South Chinese Wild Boar	CB11-3	SCW	0.976974	27.5539	115.89	28.85	Ai, et al., 2015, Nature genetics
5	North Chinese wild pig	ERR977178	NCW	0.982646	23.4331	-	-	Frantz, et al., 2015, Nature genetics
6	North Chinese wild pig	ERR977180	NCW	0.97827	16.7262	-	-	Frantz, et al., 2015, Nature genetics
7	European Wild Boar	ERR977317	EUW	0.97827	16.7262	-	-	Frantz, et al., 2015, Nature Genetics
8	European Wild Boar	ERR977330	EUW	0.982646	23.4331	-	-	Frantz, et al., 2015, Nature Genetics
9	Sumatran Wild pig	ERR173176	SMW	0.801625	11.2872	-	-	Groenen, et al., 2012, Nature
10	Sumatran Wild pig	ERR173178	SMW	0.799487	10.9631	-	-	Groenen, et al., 2012, Nature
Domesticated pigs
11	Min (North China)	CB7-1	MIN	0.975006	26.0409	126.28	46.27	Ai, et al., 2015, Nature genetics
12	Min (North China)	CB7-6	MIN	0.979269	27.0298	126.28	46.27	Ai, et al., 2015, Nature genetics
13	Bamei (North China)	CB26-3	BM	0.981185	28.2348	107.63	35.75	Zhu, et al., 2017, Genome biology and evolution
14	Bamei (North China)	CB6-4	BM	0.979386	24.4755	107.63	35.75	Zhu, et al., 2017, Genome biology and evolution
15	Hetao (North China)	CB6-1	HT	0.974817	26.0241	107.42	40.75	Ai, et al., 2015, Nature genetics
16	Hetao (North China)	CB6-5	HT	0.975861	25.5404	107.42	40.75	Ai, et al., 2015, Nature genetics
17	Jinhua (East China)	CB20-2	JH	0.977241	29.4826	119.65	29.09	Zhu, et al., 2017, Genome biology and evolution
18	Jinhua (East China)	CB20-4	JH	0.980195	27.0027	119.65	29.09	Zhu, et al., 2017, Genome biology and evolution
19	Bama Xiang (South China)	H12	BMX	0.992494	30.6949	107.25	24.15	Ai, et al., 2020, Genome Research
20	Bama Xiang (South China)	H19	BMX	0.98044	30.4162	107.25	24.15	Ai, et al., 2020, Genome Research
21	Wuzhishan (South China)	CB1-5	WZS	0.980751	26.2055	109.52	18.78	Ai, et al., 2015, Nature genetics
22	Wuzhishan (South China)	CB1-6	WZS	0.975283	26.8764	109.52	18.78	Ai, et al., 2015, Nature genetics
23	Largewhite (Europe)	H56	LW	0.978362	33.898	-	-	Ai, et al., 2020, Genome Research
24	Largewhite (Europe)	H97	LW	0.981862	28.6755	-	-	Ai, et al., 2020, Genome Research
25	Mangalica (Europe)	SRR1178916	MG	0.979687	16.1082	-	-	Molnár, et al., 2014, BMC Genomics
26	Mangalica (Europe)	SRR1178925	MG	0.980292	16.4926	-	-	Molnár, et al., 2014, BMC Genomics
