## Supplemental table 6 for "Revisiting the evolutionary history of pigs via de novo mutation rate estimation by deep genome sequencing on a three-generation pedigree"

### Sheet: Sheet1
Supplementary information, Table S6. MSMC results with cross-coalescence rate at 25%, 50%, 75%, respectively.
Population pairs	25% (Years ago)	50% (Years ago)	75% (Years ago)
S.cebifrons-SCW	1.07478e+06	1362370	1697019
SMW-SCW	218583	275547	338254
SCW-EUW	158559	219735	276464
SCW-NCW	13387	25071.2	85044
EUW-LW	10189	13482	27336
EUW-MG	8429	11204	17216
BM-NCW	18134.4	30370.3	69032.6
BM-SCW	17260.9	27811.7	45331.6
HT-NCW	15438.7	21001	59492.4
HT-SCW	9714.74	20075.2	41611.3
MIN-NCW	15943.4	25543	53889.5
MIN-SCW	16045.3	24644.5	39707.5
JH-NCW	17929.3	29193	53083.1
JH-SCW	16145.4	22165.4	29805.4
WZS-SCW	14857.9	24441.2	43846.9
WZS-NCW	19072	39704.8	106949
BMX-SCW	19019.1	34875.4	62220.4
BMX-NCW	23683.7	46595.3	115136
