## Supplemental table 7 for "Revisiting the evolutionary history of pigs via de novo mutation rate estimation by deep genome sequencing on a three-generation pedigree"

### Sheet: Sheet1
Supplementary information, Table S7. The details of individuals and the amount of the single nucleotide variants (SNVs) available after filtering for each individuals.
Individuals	1. SNVs after CallabelLoci	2. Repeat_homopolymers>10_mask	3. SNVs after LowQuaL
F0-58	11551786	11367236	11357335
F0-68	11515433	11325041	11315201
F0-73	12102215	11991277	11977733
F0-75	12086036	11954761	11941119
F1-180	11881590	11438742	11426507
F1-35	11829149	11373504	11361674
F1-41	12415425	12287446	12271469
F2-1135	12034281	11619381	11606767
F2-1139	11433359	10761361	10750622
F2-1143	12416772	12271710	12256052
