## Supplemental table 8 for "Revisiting the evolutionary history of pigs via de novo mutation rate estimation by deep genome sequencing on a three-generation pedigree"

### Sheet: Sheet1
Table S8: PCR primers for detecting the denovo mutations
Primer pair	Position of mutation	Forward primer (5’-3’)	Reverse primer (5’-3’)	Amplicon (bp)
1	8_45299807	TGCTCAGTGATGAGGGGATT	TTCTGCTCTGCCATCTCTCA	188
2	8_71658054	CAGCCTGCGGCTAATTAAAG	GCAACCTGAACTTCCTCCAG	210
3	9_117428201	CTGGAGAGAGAACCCCAGAG	CTGCTGCAAAACACACCACT	179
4	15_14504402	AATGCCTGTTATCTCGGCTT	TGTTTGGCTGCATGAACTGC	287
5	18_13765362	CCAAAAACTGCTGGCATGGAA	GAAAAACTGCAGCGCGAGAG	238
6	1_73809898	AGTTTGTGCCACCTGAGCTT	CCTGTGGTCCCTTCTCTTCA	186
7	4_110766110	GCCTCTTCTCTTTCCGTTCC	AAGCAGAGAGGAGCCAGAGA	171
8	4_115805604	GCATCGTCGCAAGACACTTT	GATGCCAGGGATTGAACCTA	249
9a	7_46553490	CGTCATATCTCTGCGTTCCTC	GGGCTCTCTGCTGTTGTAGG	217
		CGTCATATCTCTGCGTTCCTC	ACAGCCTATCAGAGTCCAGTG	396
10	13_185061184	TGAGCAGAAGAGGATGAGTGA	AACATGGATGACAGCAGTAAGA	452
11	15_34229768	AGCAGAGAGAATTGAAGGGAC	TCCATGAGTTTCTTTTCTGTGGA	513
12	3_45279335	CGACTCAGGAAGGCTTGGTA	TGCTGTAGTGTTGGAAGGCT	383
13	3_51879993	GTCACCAAGGGGGTAAGCAAA	CTTCCTCTGACAGCACATGACT	261
14	6_225231	TGAAATTAACGCACGGGTTT	GACGTCTCGTGGCTCAGG	168
15	9_80192149	ACAGAAAAGTGGGAGGACGA	CTCCCCATCCTTCAGCCTTG	200
16	11_57928102	AATCTGCCACCCCCAGTAAC	GACTCCCTGGCATACCAAAA	187
17	12_2018767	GCTGTGGGACTAAGCAGAGG	GCCCCTAGCAGGGATGTTTA	171
18	14_35209774	TCTGTTTCCTCGCCTTTCCC	CTGATGAGTGGCAAAGTGGG	565
19	17_23543178	GATGCAGCTCCAGTTCAGC	TTGGGCTAAATTCTGATGTTCA	154
20	18_33194390	CCAGTGATGGACGCACTTTA	AGTAAATGCCCTGCGATCTG	211
21	1_76385318	ACAAAATCCCAGGCACATCAG	CCATTTGGGCAGGGACATATC	507
22	3_7075440	CTTGGAAAATCCAGGCTGTC	AGGACTCAGTGGGTGCAACT	236
23	3_9293354	TTGCTGTGTCTCTGGCACTC	TCCCAGAGGAAGGCTAAACA	220
24	6_66699093	GCGAGATGCATTCTCTGTGT	CTCCTCTGACCCATTTTCCA	199
25	8_34449534	TCTCCCCTGGTTTTAATGTGA	TACCCACATCTGGGCCTATT	170
26a	9_28285405	TCTCTGCTCACCACTCCTGA	TTCCCTTCAGTCTCCCCTTT	181
		CCCACAAGCCAACCAAGTC	GAGACTGGAGAAAATGAGAAGGT	407
27	9_28714386	TCCTCATTCTGAGTTCCATCAG	CCTGCTCTCTGAGCACAAAA	249
28a	15_107528000	TGTTCCCGTCTGAGTGATGA	ATCTCAGACCCTGGGTTCCT	230
		AGGGACTCTGGGTTGTTGTT	TTTCTTCCCCTTCCCATCCC	563
29	1_236568532	GGCAGGGACCATTTTCCTAT	CAAAAGCATGGCAATAAGCA	204
30	3_66827117	GAAATGGATTTGGTCTCTGAGG	GCTTGCATCCCTGGGTATTA	191
31	3_115873122	GCCTTGGTGGATGACTTTGT	CAAGCACACCAGAGTTTGGA	161
32	4_23618814	AAACAACAGCAAAGGAAATGC	TAACCAGCAGAGCCACAACA	188
33	9_65013043	ATGAAAGTGCTGGCTGGTCT	GAGCAGGCTCCTCAGACAGT	182
34	9_97352903	AAGTCCACTCAGCCCTGTTG	CATGGCATGTTGGAAGTCAT	205
35	15_66358047	ACTGCTCCCATTCTTCTCAA	CATGTATTGGGAGTTGGATGG	167
36	16_11190176	CCCCAAATTTATAAAAACCAAGG	TCCTTTTTAAAGAACTTTATGGAATGT	188
37	6_1572722	CTAGAAGCAGACACTGCGAG	TGCCGGACAATGGGAATCG	147
38	7_24736204	GGCTTTGGGGAAAGGGGTATT	AGAGCAACCCTCTGCATTCT	178
39	7_74771683	AGAGGTCCCAGGCTAAGAGC	TAGGCTGGGATGGGTAAGTG	216
40	7_78780961	TGTAAATTCTGCCTGCA CCC	GAACTACCATATGCCCCAGG	345
41	2_67408417	ACAATTCTCAGGGTGGAAAACT	CACGGTCAACAAAAGTTGGCA	201
42a	2_1101857	CACACAGCAGCAC ACAGG	AAAGCACAGAGATCCCCAGG	267
		GCTGGACTGGCAACAACT	GGGTTCCGCTTTCACTGTC	726
43	12_1661706	GGGAGAAACAGCGAGATGGT	GGTCTGGTCTCTTCGCTGTC	395
44	8_118606133	CCAAGGCTGACTCGGACC	GAACACGCTCAGCACATCC	214
a: detection with two pairs of specific primers.
